# Adaptive respiratory bypass restores oxidative metabolism in NADH dehydrogenase-deficient *Escherichia coli*

**DOI:** 10.64898/2026.10.01.755914

**Authors:** Arpita Biswas, Arjun Patel, Nikita Goel, Snehal V. Khairnar, Amitesh Anand

## Abstract

Nicotinamide adenine dinucleotide is central to the cellular redox network and continuously cycles between its oxidized (NAD^⁺^) and reduced (NADH) forms. Membrane-bound NADH dehydrogenases are the primary NADH-oxidizing enzymes and principal entry point for reducing equivalents into the bacterial respiratory chain. While maintaining optimal balance of this redox cofactor is among the most fundamental biochemical constraints on living systems, how cells adapt when the primary NADH oxidation route is lost remains poorly understood. Here we show that *Escherichia coli* lacking both NADH dehydrogenases initially compensates through costly fermentative lactate secretion, potentially to maintain redox and energy homeostasis, but at the cost of impaired growth and oxidative metabolism. Using adaptive laboratory evolution across four independent lineages, we found that all evolved populations derepressed malate:quinone oxidoreductase by disrupting an ArcA-binding site. This gain-of-function mutation establishes an alternative pathway that funnels electrons directly into the quinone pool, restoring respiratory oxygen consumption to wild-type level. Multi-omics and genome-scale metabolic modeling reveal that this bypass drives broad reorganization of central carbon metabolism, reinstates tricarboxylic acid cycle flux, and shifts cells toward a higher, more oxidative aero-type. These findings uncover a previously unrecognized metabolic buffering capacity that enables bacteria to circumvent loss of canonical respiratory entry points.
