## Supplementary information for "Adaptive respiratory bypass restores oxidative metabolism in NADH dehydrogenase-deficient *Escherichia coli*"

### Sheet: Sx. NAD(P) reactions
#	Reaction ID	Subsystem	Cofactor couple	Reaction
1	3OAR1001	(unassigned)	NADP(H)	EG50003-MONOMER_mod_pan4p_mod_3odec + h_c + nadph_c <=> EG50003-MONOMER_mod_pan4p_mod_3hdec + nadp_c
2	3OAR1201	(unassigned)	NADP(H)	EG50003-MONOMER_mod_pan4p_mod_3oddec + h_c + nadph_c <=> EG50003-MONOMER_mod_pan4p_mod_3hddec + nadp_c
3	3OAR1211	(unassigned)	NADP(H)	EG50003-MONOMER_mod_pan4p_mod_3ocddec5e + h_c + nadph_c --> EG50003-MONOMER_mod_pan4p_mod_3hcddec5e + nadp_c
4	3OAR1401	(unassigned)	NADP(H)	EG50003-MONOMER_mod_pan4p_mod_3omrs + h_c + nadph_c <=> EG50003-MONOMER_mod_pan4p_mod_3hmrs + nadp_c
5	3OAR1411	(unassigned)	NADP(H)	EG50003-MONOMER_mod_pan4p_mod_3ocmrs7e + h_c + nadph_c --> EG50003-MONOMER_mod_pan4p_mod_3hcmrs7e + nadp_c
6	3OAR1601	(unassigned)	NADP(H)	EG50003-MONOMER_mod_pan4p_mod_3opalm + h_c + nadph_c <=> EG50003-MONOMER_mod_pan4p_mod_3hpalm + nadp_c
7	3OAR1611	(unassigned)	NADP(H)	EG50003-MONOMER_mod_pan4p_mod_3ocpalm9e + h_c + nadph_c --> EG50003-MONOMER_mod_pan4p_mod_3hcpalm9e + nadp_c
8	3OAR1801	(unassigned)	NADP(H)	EG50003-MONOMER_mod_pan4p_mod_3ooctd + h_c + nadph_c <=> EG50003-MONOMER_mod_pan4p_mod_3hocta + nadp_c
9	3OAR1811	(unassigned)	NADP(H)	EG50003-MONOMER_mod_pan4p_mod_3ocvac11e + h_c + nadph_c --> EG50003-MONOMER_mod_pan4p_mod_3hcvac11e + nadp_c
10	3OAR401	(unassigned)	NADP(H)	EG50003-MONOMER_mod_pan4p_mod_act + h_c + nadph_c <=> EG50003-MONOMER_mod_pan4p_mod_3ha + nadp_c
11	3OAR601	(unassigned)	NADP(H)	EG50003-MONOMER_mod_pan4p_mod_3ohex + h_c + nadph_c <=> EG50003-MONOMER_mod_pan4p_mod_3hhex + nadp_c
12	3OAR801	(unassigned)	NADP(H)	EG50003-MONOMER_mod_pan4p_mod_3ooct + h_c + nadph_c <=> EG50003-MONOMER_mod_pan4p_mod_3hoct + nadp_c
13	AHPRED	(unassigned)	NAD(H)	h2o2_c + h_c + nadh_c --> 2 h2o_c + nad_c
14	CU2R	(unassigned)	NAD(H)	cu2_c + nadh_c --> cu_c + h_c + nad_c
15	EAR100x1	(unassigned)	NAD(H)	EG50003-MONOMER_mod_pan4p_mod_tdec2e + h_c + nadh_c --> EG50003-MONOMER_mod_pan4p_mod_dca + nad_c
16	EAR100y1	(unassigned)	NADP(H)	EG50003-MONOMER_mod_pan4p_mod_tdec2e + h_c + nadph_c --> EG50003-MONOMER_mod_pan4p_mod_dca + nadp_c
17	EAR120x1	(unassigned)	NAD(H)	EG50003-MONOMER_mod_pan4p_mod_tddec2e + h_c + nadh_c --> EG50003-MONOMER_mod_pan4p_mod_ddca + nad_c
18	EAR120y1	(unassigned)	NADP(H)	EG50003-MONOMER_mod_pan4p_mod_tddec2e + h_c + nadph_c --> EG50003-MONOMER_mod_pan4p_mod_ddca + nadp_c
19	EAR121x1	(unassigned)	NAD(H)	EG50003-MONOMER_mod_pan4p_mod_t3c5ddece + h_c + nadh_c --> EG50003-MONOMER_mod_pan4p_mod_cddec5e + nad_c
20	EAR121y1	(unassigned)	NADP(H)	EG50003-MONOMER_mod_pan4p_mod_t3c5ddece + h_c + nadph_c --> EG50003-MONOMER_mod_pan4p_mod_cddec5e + nadp_c
21	EAR140x1	(unassigned)	NAD(H)	EG50003-MONOMER_mod_pan4p_mod_tmrs2e + h_c + nadh_c --> EG50003-MONOMER_mod_pan4p_mod_myrs + nad_c
22	EAR140y1	(unassigned)	NADP(H)	EG50003-MONOMER_mod_pan4p_mod_tmrs2e + h_c + nadph_c --> EG50003-MONOMER_mod_pan4p_mod_myrs + nadp_c
23	EAR141x1	(unassigned)	NAD(H)	EG50003-MONOMER_mod_pan4p_mod_t3c7mrse + h_c + nadh_c --> EG50003-MONOMER_mod_pan4p_mod_tde + nad_c
24	EAR141y1	(unassigned)	NADP(H)	EG50003-MONOMER_mod_pan4p_mod_t3c7mrse + h_c + nadph_c --> EG50003-MONOMER_mod_pan4p_mod_tde + nadp_c
25	EAR160x1	(unassigned)	NAD(H)	EG50003-MONOMER_mod_pan4p_mod_tpalm2e + h_c + nadh_c --> EG50003-MONOMER_mod_pan4p_mod_palm + nad_c
26	EAR160y1	(unassigned)	NADP(H)	EG50003-MONOMER_mod_pan4p_mod_tpalm2e + h_c + nadph_c --> EG50003-MONOMER_mod_pan4p_mod_palm + nadp_c
27	EAR161x1	(unassigned)	NAD(H)	EG50003-MONOMER_mod_pan4p_mod_t3c9palme + h_c + nadh_c --> EG50003-MONOMER_mod_pan4p_mod_hde + nad_c
28	EAR161y1	(unassigned)	NADP(H)	EG50003-MONOMER_mod_pan4p_mod_t3c9palme + h_c + nadph_c --> EG50003-MONOMER_mod_pan4p_mod_hde + nadp_c
29	EAR180x1	(unassigned)	NAD(H)	EG50003-MONOMER_mod_pan4p_mod_toctd2e + h_c + nadh_c --> EG50003-MONOMER_mod_pan4p_mod_ocdca + nad_c
30	EAR180y1	(unassigned)	NADP(H)	EG50003-MONOMER_mod_pan4p_mod_toctd2e + h_c + nadph_c --> EG50003-MONOMER_mod_pan4p_mod_ocdca + nadp_c
31	EAR181x1	(unassigned)	NAD(H)	EG50003-MONOMER_mod_pan4p_mod_t3c11vace + h_c + nadh_c --> EG50003-MONOMER_mod_pan4p_mod_octe + nad_c
32	EAR181y1	(unassigned)	NADP(H)	EG50003-MONOMER_mod_pan4p_mod_t3c11vace + h_c + nadph_c --> EG50003-MONOMER_mod_pan4p_mod_octe + nadp_c
33	EAR40x1	(unassigned)	NAD(H)	EG50003-MONOMER_mod_pan4p_mod_but2e + h_c + nadh_c --> EG50003-MONOMER_mod_pan4p_mod_but + nad_c
34	EAR40y1	(unassigned)	NADP(H)	EG50003-MONOMER_mod_pan4p_mod_but2e + h_c + nadph_c --> EG50003-MONOMER_mod_pan4p_mod_but + nadp_c
35	EAR60x1	(unassigned)	NAD(H)	EG50003-MONOMER_mod_pan4p_mod_thex2e + h_c + nadh_c --> EG50003-MONOMER_mod_pan4p_mod_hex + nad_c
36	EAR60y1	(unassigned)	NADP(H)	EG50003-MONOMER_mod_pan4p_mod_thex2e + h_c + nadph_c --> EG50003-MONOMER_mod_pan4p_mod_hex + nadp_c
37	EAR80x1	(unassigned)	NAD(H)	EG50003-MONOMER_mod_pan4p_mod_toct2e + h_c + nadh_c --> EG50003-MONOMER_mod_pan4p_mod_oc + nad_c
38	EAR80y1	(unassigned)	NADP(H)	EG50003-MONOMER_mod_pan4p_mod_toct2e + h_c + nadph_c --> EG50003-MONOMER_mod_pan4p_mod_oc + nadp_c
39	EGMEACPR1	(unassigned)	NADP(H)	EG50003-MONOMER_mod_pan4p_mod_egme + h_c + nadph_c --> EG50003-MONOMER_mod_pan4p_mod_gme + nadp_c
40	EPMEACPR1	(unassigned)	NADP(H)	EG50003-MONOMER_mod_pan4p_mod_epme + h_c + nadph_c --> EG50003-MONOMER_mod_pan4p_mod_pme + nadp_c
41	FLDR21	(unassigned)	NADP(H)	2 FLAVODOXIN1-MONOMER_mod_Oxidized + nadph_c --> 2 FLAVODOXIN1-MONOMER + h_c + nadp_c
42	FLDR22	(unassigned)	NADP(H)	2 FLAVODOXIN2-MONOMER_mod_Oxidized + nadph_c --> 2 FLAVODOXIN2-MONOMER + h_c + nadp_c
43	MOADSUx1	(unassigned)	NAD(H)	EG11597-MONOMER_mod_amp + IscS_mod_2:pydx5p_mod_1:SH + nadh_c --> EG11597-MONOMER_mod_cosh + IscS_mod_2:pydx5p + amp_c + nad_c
44	OGMEACPR1	(unassigned)	NADP(H)	EG50003-MONOMER_mod_pan4p_mod_ogme + h_c + nadph_c --> EG50003-MONOMER_mod_pan4p_mod_hgme + nadp_c
45	OPMEACPR1	(unassigned)	NADP(H)	EG50003-MONOMER_mod_pan4p_mod_opme + h_c + nadph_c --> EG50003-MONOMER_mod_pan4p_mod_hpme + nadp_c
46	PDX5PS1	(unassigned)	NAD(H)	nad_c + phthr_c --> 3a1hac1p_c + co2_c + nadh_c
47	PQ2RED	(unassigned)	NADP(H)	nadph_c + pq2_c --> nadp_c + pq1_c
48	THZPSN31	(unassigned)	NADP(H)	IscS_mod_2:pydx5p_mod_1:SH + atp_c + dhgly_c + dxyl5p_c + h_c + nadph_c --> 4mpetz_c + IscS_mod_2:pydx5p + amp_c + co2_c + 2 h2o_c + nadp_c + ppi_c
49	TRDR1	(unassigned)	NADP(H)	RED-THIOREDOXIN-MONOMER_mod_Oxidized + h_c + nadph_c --> RED-THIOREDOXIN-MONOMER + nadp_c
50	TRDR2	(unassigned)	NADP(H)	RED-THIOREDOXIN2-MONOMER_mod_Oxidized + h_c + nadph_c --> RED-THIOREDOXIN2-MONOMER + nadp_c
51	acp_lipoate_synthase	(unassigned)	NAD(H)	CPLX0-782_mod_2:4fe4s + EG50003-MONOMER_mod_pan4p_mod_oc + 2 amet_c + h_c + nad_c --> CPLX0-782_mod_1:2fe2s_mod_1:4fe4s + EG50003-MONOMER_mod_pan4p_mod_lipo + 2 dad__5_c + 2 fe2_c + 2 met__L_c + nadh_c
52	2DGULRGx	Alternate Carbon Metabolism	NAD(H)	2dhguln_c + h_c + nadh_c --> glcn_c + nad_c
53	2DGULRGy	Alternate Carbon Metabolism	NADP(H)	2dhguln_c + h_c + nadph_c --> glcn_c + nadp_c
54	2DGULRx	Alternate Carbon Metabolism	NAD(H)	2dhguln_c + h_c + nadh_c --> idon__L_c + nad_c
55	2DGULRy	Alternate Carbon Metabolism	NADP(H)	2dhguln_c + h_c + nadph_c --> idon__L_c + nadp_c
56	3HCINNMH	Alternate Carbon Metabolism	NAD(H)	3hcinnm_c + h_c + nadh_c + o2_c --> dhcinnm_c + h2o_c + nad_c
57	3HPPPNH	Alternate Carbon Metabolism	NAD(H)	3hpppn_c + h_c + nadh_c + o2_c --> dhpppn_c + h2o_c + nad_c
58	5DGLCNR	Alternate Carbon Metabolism	NADP(H)	5dglcn_c + h_c + nadph_c <=> glcn_c + nadp_c
59	ALCD19	Alternate Carbon Metabolism	NAD(H)	glyald_c + h_c + nadh_c <=> glyc_c + nad_c
60	ALDD19xr	Alternate Carbon Metabolism	NAD(H)	h2o_c + nad_c + pacald_c <=> 2 h_c + nadh_c + pac_c
61	ALDD2x	Alternate Carbon Metabolism	NAD(H)	acald_c + h2o_c + nad_c --> ac_c + 2 h_c + nadh_c
62	ALDD2y	Alternate Carbon Metabolism	NADP(H)	acald_c + h2o_c + nadp_c --> ac_c + 2 h_c + nadph_c
63	ALDD3y	Alternate Carbon Metabolism	NADP(H)	h2o_c + nadp_c + ppal_c --> 2 h_c + nadph_c + ppa_c
64	ALDD4	Alternate Carbon Metabolism	NAD(H)	btal_c + h2o_c + nad_c --> but_c + 2 h_c + nadh_c
65	CINNDO	Alternate Carbon Metabolism	NAD(H)	cinnm_c + h_c + nadh_c + o2_c --> cenchddd_c + nad_c
66	DHCIND	Alternate Carbon Metabolism	NAD(H)	cenchddd_c + nad_c --> dhcinnm_c + h_c + nadh_c
67	DHPPD	Alternate Carbon Metabolism	NAD(H)	cechddd_c + nad_c --> dhpppn_c + h_c + nadh_c
68	DHPTDNR	Alternate Carbon Metabolism	NADP(H)	dhptdn_c + 3 h_c + nadph_c --> nadp_c + thptdn_c
69	DHPTDNRN	Alternate Carbon Metabolism	NAD(H)	dhptdn_c + 3 h_c + nadh_c --> nad_c + thptdn_c
70	DKGLCNR1	Alternate Carbon Metabolism	NADP(H)	25dkglcn_c + h_c + nadph_c --> 2dhguln_c + nadp_c
71	DKGLCNR2x	Alternate Carbon Metabolism	NAD(H)	25dkglcn_c + h_c + nadh_c --> 5dglcn_c + nad_c
72	DKGLCNR2y	Alternate Carbon Metabolism	NADP(H)	25dkglcn_c + h_c + nadph_c --> 5dglcn_c + nadp_c
73	DOGULNR	Alternate Carbon Metabolism	NAD(H)	23doguln_c + h_c + nadh_c --> 3dhguln_c + nad_c
74	G3PD2	Alternate Carbon Metabolism	NADP(H)	glyc3p_c + nadp_c <=> dhap_c + h_c + nadph_c
75	GALCTLO	Alternate Carbon Metabolism	NAD(H)	galctn__L_c + nad_c --> h_c + nadh_c + tagur_c
76	GGGABADr	Alternate Carbon Metabolism	NADP(H)	ggbutal_c + h2o_c + nadp_c <=> gg4abut_c + 2 h_c + nadph_c
77	GLTPD	Alternate Carbon Metabolism	NAD(H)	galt1p_c + nad_c <=> h_c + nadh_c + tag6p__D_c
78	GLYCDx	Alternate Carbon Metabolism	NAD(H)	glyc_c + nad_c --> dha_c + h_c + nadh_c
79	HADPCOADH3	Alternate Carbon Metabolism	NAD(H)	3hadpcoa_c + nad_c <=> h_c + nadh_c + oxadpcoa_c
80	HPYRRx	Alternate Carbon Metabolism	NAD(H)	h_c + hpyr_c + nadh_c --> glyc__R_c + nad_c
81	HPYRRy	Alternate Carbon Metabolism	NADP(H)	h_c + hpyr_c + nadph_c --> glyc__R_c + nadp_c
82	IDOND	Alternate Carbon Metabolism	NAD(H)	5dglcn_c + h_c + nadh_c <=> idon__L_c + nad_c
83	IDOND2	Alternate Carbon Metabolism	NADP(H)	5dglcn_c + h_c + nadph_c --> idon__L_c + nadp_c
84	LCADi	Alternate Carbon Metabolism	NAD(H)	h2o_c + lald__L_c + nad_c --> 2 h_c + lac__L_c + nadh_c
85	LCARS	Alternate Carbon Metabolism	NAD(H)	h_c + lald__L_c + nadh_c <=> 12ppd__S_c + nad_c
86	M1PD	Alternate Carbon Metabolism	NAD(H)	mnl1p_c + nad_c <=> f6p_c + h_c + nadh_c
87	MALDDH	Alternate Carbon Metabolism	NAD(H)	mal__D_c + nad_c --> co2_c + nadh_c + pyr_c
88	MANAO	Alternate Carbon Metabolism	NAD(H)	mana_c + nad_c <=> fruur_c + h_c + nadh_c
89	OXCOAHDH	Alternate Carbon Metabolism	NADP(H)	2oxpaccoa_c + 2 h2o_c + nadp_c --> 3oxdhscoa_c + 2 h_c + nadph_c
90	PACCOAE	Alternate Carbon Metabolism	NADP(H)	h_c + nadph_c + o2_c + phaccoa_c --> h2o_c + nadp_c + rephaccoa_c
91	PPPNDO	Alternate Carbon Metabolism	NAD(H)	h_c + nadh_c + o2_c + pppn_c --> cechddd_c + nad_c
92	SBTPD	Alternate Carbon Metabolism	NAD(H)	nad_c + sbt6p_c <=> f6p_c + h_c + nadh_c
93	TAGURr	Alternate Carbon Metabolism	NAD(H)	altrn_c + nad_c <=> h_c + nadh_c + tagur_c
94	TRSARr	Alternate Carbon Metabolism	NAD(H)	2h3oppan_c + h_c + nadh_c <=> glyc__R_c + nad_c
95	URDGLYCD	Alternate Carbon Metabolism	NAD(H)	nad_c + urdglyc_c --> h_c + nadh_c + oxur_c
96	ME1	Anaplerotic Reactions	NAD(H)	mal__L_c + nad_c --> co2_c + nadh_c + pyr_c
97	ME2	Anaplerotic Reactions	NADP(H)	mal__L_c + nadp_c --> co2_c + nadph_c + pyr_c
98	ABUTD	Arginine and Proline Metabolism	NAD(H)	4abutn_c + h2o_c + nad_c --> 4abut_c + 2 h_c + nadh_c
99	AGPR	Arginine and Proline Metabolism	NADP(H)	acg5sa_c + nadp_c + pi_c <=> acg5p_c + h_c + nadph_c
100	G5SD	Arginine and Proline Metabolism	NADP(H)	glu5p_c + h_c + nadph_c --> glu5sa_c + nadp_c + pi_c
101	GHBDHx	Arginine and Proline Metabolism	NAD(H)	h_c + nadh_c + sucsal_c <=> ghb_c + nad_c
102	P5CD	Arginine and Proline Metabolism	NAD(H)	1pyr5c_c + 2 h2o_c + nad_c --> glu__L_c + h_c + nadh_c
103	P5CR	Arginine and Proline Metabolism	NADP(H)	1pyr5c_c + 2 h_c + nadph_c --> nadp_c + pro__L_c
104	SGSAD	Arginine and Proline Metabolism	NAD(H)	h2o_c + nad_c + sucgsa_c --> 2 h_c + nadh_c + sucglu_c
105	SSALx	Arginine and Proline Metabolism	NAD(H)	h2o_c + nad_c + sucsal_c --> 2 h_c + nadh_c + succ_c
106	SSALy	Arginine and Proline Metabolism	NADP(H)	h2o_c + nadp_c + sucsal_c --> 2 h_c + nadph_c + succ_c
107	GOFUCR	Cell Envelope Biosynthesis	NADP(H)	gdpofuc_c + h_c + nadph_c --> gdpfuc_c + nadp_c
108	TDPDRR	Cell Envelope Biosynthesis	NADP(H)	dtdp4d6dm_c + h_c + nadph_c --> dtdprmn_c + nadp_c
109	UACMAMO	Cell Envelope Biosynthesis	NAD(H)	h2o_c + 2 nad_c + uacmam_c --> 3 h_c + 2 nadh_c + uacmamu_c
110	UAPGR	Cell Envelope Biosynthesis	NADP(H)	h_c + nadph_c + uaccg_c --> nadp_c + uamr_c
111	UDPGD	Cell Envelope Biosynthesis	NAD(H)	h2o_c + 2 nad_c + udpg_c --> 3 h_c + 2 nadh_c + udpglcur_c
112	AKGDH	Citric Acid Cycle	NAD(H)	akg_c + coa_c + nad_c --> co2_c + nadh_c + succoa_c
113	ICDHyr	Citric Acid Cycle	NADP(H)	icit_c + nadp_c <=> akg_c + co2_c + nadph_c
114	MDH	Citric Acid Cycle	NAD(H)	mal__L_c + nad_c <=> h_c + nadh_c + oaa_c
115	AMPMS2	Cofactor and Prosthetic Group Biosynthesis	NAD(H)	air_c + h2o_c + nad_c --> 4ampm_c + 2 for_c + 3 h_c + nadh_c
116	APRAUR	Cofactor and Prosthetic Group Biosynthesis	NADP(H)	5apru_c + h_c + nadph_c --> 5aprbu_c + nadp_c
117	BSORx	Cofactor and Prosthetic Group Biosynthesis	NAD(H)	btnso_c + h_c + nadh_c --> btn_c + h2o_c + nad_c
118	BSORy	Cofactor and Prosthetic Group Biosynthesis	NADP(H)	btnso_c + h_c + nadph_c --> btn_c + h2o_c + nadp_c
119	CDGR	Cofactor and Prosthetic Group Biosynthesis	NADP(H)	3 h_c + 2 nadph_c + preq0_c --> 2 nadp_c + preq1_c
120	DHBD	Cofactor and Prosthetic Group Biosynthesis	NAD(H)	23ddhb_c + nad_c <=> 23dhb_c + h_c + nadh_c
121	DHFR	Cofactor and Prosthetic Group Biosynthesis	NADP(H)	dhf_c + h_c + nadph_c <=> nadp_c + thf_c
122	DHMPTR	Cofactor and Prosthetic Group Biosynthesis	NADP(H)	dhmpt_c + h_c + nadph_c --> nadp_c + thmnp_c
123	DMPPS	Cofactor and Prosthetic Group Biosynthesis	NAD(H)	h2mb4p_c + h_c + nadh_c --> dmpp_c + h2o_c + nad_c
124	DPR	Cofactor and Prosthetic Group Biosynthesis	NADP(H)	2dhp_c + h_c + nadph_c --> nadp_c + pant__R_c
125	DXPRIi	Cofactor and Prosthetic Group Biosynthesis	NADP(H)	dxyl5p_c + h_c + nadph_c --> 2me4p_c + nadp_c
126	E4PD	Cofactor and Prosthetic Group Biosynthesis	NAD(H)	e4p_c + h2o_c + nad_c <=> 4per_c + 2 h_c + nadh_c
127	FADRx	Cofactor and Prosthetic Group Biosynthesis	NAD(H)	fad_c + h_c + nadh_c --> fadh2_c + nad_c
128	FADRx2	Cofactor and Prosthetic Group Biosynthesis	NADP(H)	fad_c + h_c + nadph_c --> fadh2_c + nadp_c
129	FALDH2	Cofactor and Prosthetic Group Biosynthesis	NAD(H)	hmgth_c + nad_c <=> Sfglutth_c + h_c + nadh_c
130	FLVR	Cofactor and Prosthetic Group Biosynthesis	NADP(H)	h_c + nadph_c + ribflv_c --> nadp_c + rbflvrd_c
131	FLVRx	Cofactor and Prosthetic Group Biosynthesis	NAD(H)	h_c + nadh_c + ribflv_c --> nad_c + rbflvrd_c
132	FMNRx	Cofactor and Prosthetic Group Biosynthesis	NAD(H)	fmn_c + h_c + nadh_c --> fmnh2_c + nad_c
133	FMNRx2	Cofactor and Prosthetic Group Biosynthesis	NADP(H)	fmn_c + h_c + nadph_c --> fmnh2_c + nadp_c
134	GLUTRR	Cofactor and Prosthetic Group Biosynthesis	NADP(H)	generic_tRNA_GAG_glu__L_c + glu__L_c + h_c + nadph_c --> glu1sa_c + nadp_c
135	GTHOr	Cofactor and Prosthetic Group Biosynthesis	NADP(H)	gthox_c + h_c + nadph_c <=> 2 gthrd_c + nadp_c
136	IPDPS	Cofactor and Prosthetic Group Biosynthesis	NAD(H)	h2mb4p_c + h_c + nadh_c --> h2o_c + ipdp_c + nad_c
137	NADDP	Cofactor and Prosthetic Group Biosynthesis	none (NAD(P) as substrate)	h2o_c + nad_c --> amp_c + 2 h_c + nmn_c
138	NADK	Cofactor and Prosthetic Group Biosynthesis	none (NAD(P) as substrate)	atp_c + nad_c --> adp_c + h_c + nadp_c
139	NADN	Cofactor and Prosthetic Group Biosynthesis	none (NAD(P) as substrate)	h2o_c + nad_c --> adprib_c + h_c + ncam_c
140	NADPPPS	Cofactor and Prosthetic Group Biosynthesis	none (NAD(P) as substrate)	h2o_c + nadp_c --> nad_c + pi_c
141	NADS1	Cofactor and Prosthetic Group Biosynthesis	none (NAD(P) as substrate)	atp_c + dnad_c + nh4_c --> amp_c + h_c + nad_c + ppi_c
142	NMNAT	Cofactor and Prosthetic Group Biosynthesis	none (NAD(P) as substrate)	atp_c + h_c + nmn_c --> nad_c + ppi_c
143	OMMBLHX3	Cofactor and Prosthetic Group Biosynthesis	NAD(H)	2ommbl_c + 2 atp_c + 3 h2o_c + nad_c --> 2omhmbl_c + 2 adp_c + 3 h_c + nadh_c + 2 pi_c
144	OMPHHX3	Cofactor and Prosthetic Group Biosynthesis	NAD(H)	2omph_c + 2 atp_c + 3 h2o_c + nad_c --> 2ombzl_c + 2 adp_c + 3 h_c + nadh_c + 2 pi_c
145	OPHHX3	Cofactor and Prosthetic Group Biosynthesis	NAD(H)	2oph_c + 2 atp_c + 3 h2o_c + nad_c --> 2ohph_c + 2 adp_c + 3 h_c + nadh_c + 2 pi_c
146	PDX5PO2	Cofactor and Prosthetic Group Biosynthesis	NAD(H)	nad_c + pdx5p_c --> h_c + nadh_c + pydx5p_c
147	PERD	Cofactor and Prosthetic Group Biosynthesis	NAD(H)	4per_c + nad_c <=> h_c + nadh_c + ohpb_c
148	SHCHD2	Cofactor and Prosthetic Group Biosynthesis	NAD(H)	dscl_c + nad_c --> h_c + nadh_c + scl_c
149	TYRL	Cofactor and Prosthetic Group Biosynthesis	NADP(H)	amet_c + nadph_c + tyr__L_c --> 4crsol_c + dad__5_c + dhgly_c + h_c + met__L_c + nadp_c
150	SULRi	Cysteine Metabolism	NADP(H)	5 h_c + 3 nadph_c + so3_c --> 3 h2o_c + h2s_c + 3 nadp_c
151	GCALDD	Folate Metabolism	NAD(H)	gcald_c + h2o_c + nad_c --> glyclt_c + 2 h_c + nadh_c
152	GLYCL	Folate Metabolism	NAD(H)	gly_c + nad_c + thf_c --> co2_c + mlthf_c + nadh_c + nh4_c
153	MTHFD	Folate Metabolism	NADP(H)	mlthf_c + nadp_c <=> methf_c + nadph_c
154	MTHFR2	Folate Metabolism	NAD(H)	2 h_c + mlthf_c + nadh_c --> 5mthf_c + nad_c
155	GLUDy	Glutamate Metabolism	NADP(H)	glu__L_c + h2o_c + nadp_c <=> akg_c + h_c + nadph_c + nh4_c
156	GLUSy	Glutamate Metabolism	NADP(H)	akg_c + gln__L_c + h_c + nadph_c --> 2 glu__L_c + nadp_c
157	ALR4x	Glycerophospholipid Metabolism	NAD(H)	acetol_c + h_c + nadh_c --> 12ppd__R_c + nad_c
158	DSERDHr	Glycine and Serine Metabolism	NADP(H)	nadp_c + ser__D_c <=> 2amsa_c + h_c + nadph_c
159	LSERDHr	Glycine and Serine Metabolism	NADP(H)	nadp_c + ser__L_c <=> 2amsa_c + h_c + nadph_c
160	PGCD	Glycine and Serine Metabolism	NAD(H)	3pg_c + nad_c --> 3php_c + h_c + nadh_c
161	THRD	Glycine and Serine Metabolism	NAD(H)	nad_c + thr__L_c --> 2aobut_c + h_c + nadh_c
162	GAPD	Glycolysis/Gluconeogenesis	NAD(H)	g3p_c + nad_c + pi_c <=> 13dpg_c + h_c + nadh_c
163	PDH	Glycolysis/Gluconeogenesis	NAD(H)	coa_c + nad_c + pyr_c --> accoa_c + co2_c + nadh_c
164	GLYCLTDx	Glyoxylate Metabolism	NAD(H)	glx_c + h_c + nadh_c --> glyclt_c + nad_c
165	GLYCLTDy	Glyoxylate Metabolism	NADP(H)	glx_c + h_c + nadph_c --> glyclt_c + nadp_c
166	HISTD	Histidine Metabolism	NAD(H)	h2o_c + histd_c + 2 nad_c --> 3 h_c + his__L_c + 2 nadh_c
167	SELGTHR2	Inorganic Ion Transport and Metabolism	NADP(H)	dgslnt_c + h_c + nadph_c --> gslnt_c + gthrd_c + nadp_c
168	SELGTHR3	Inorganic Ion Transport and Metabolism	NADP(H)	gslnt_c + nadph_c --> gthrd_c + nadp_c + seln_c
169	UDPGDC	Lipopolysaccharide Biosynthesis / Recycling	NAD(H)	nad_c + udpglcur_c --> co2_c + nadh_c + udpLa4o_c
170	HACD1	Membrane Lipid Metabolism	NAD(H)	aacoa_c + h_c + nadh_c <=> 3hbcoa_c + nad_c
171	HACD2	Membrane Lipid Metabolism	NAD(H)	3ohcoa_c + h_c + nadh_c <=> 3hhcoa_c + nad_c
172	HACD3	Membrane Lipid Metabolism	NAD(H)	3oocoa_c + h_c + nadh_c <=> 3hocoa_c + nad_c
173	HACD4	Membrane Lipid Metabolism	NAD(H)	3odcoa_c + h_c + nadh_c <=> 3hdcoa_c + nad_c
174	HACD5	Membrane Lipid Metabolism	NAD(H)	3oddcoa_c + h_c + nadh_c <=> 3hddcoa_c + nad_c
175	HACD6	Membrane Lipid Metabolism	NAD(H)	3otdcoa_c + h_c + nadh_c <=> 3htdcoa_c + nad_c
176	HACD7	Membrane Lipid Metabolism	NAD(H)	3ohdcoa_c + h_c + nadh_c <=> 3hhdcoa_c + nad_c
177	HACD8	Membrane Lipid Metabolism	NAD(H)	3oodcoa_c + h_c + nadh_c <=> 3hodcoa_c + nad_c
178	ALR2	Methylglyoxal Metabolism	NADP(H)	h_c + mthgxl_c + nadph_c --> acetol_c + nadp_c
179	LALDO2x	Methylglyoxal Metabolism	NAD(H)	h_c + mthgxl_c + nadh_c --> lald__D_c + nad_c
180	LALDO3	Methylglyoxal Metabolism	NADP(H)	h_c + mthgxl_c + nadph_c --> lald__L_c + nadp_c
181	LCARR	Methylglyoxal Metabolism	NAD(H)	h_c + lald__D_c + nadh_c <=> 12ppd__R_c + nad_c
182	NHFRBO	Nitrogen Metabolism	NAD(H)	h_c + nadh_c + 2 no_c --> h2o_c + n2o_c + nad_c
183	NODOx	Nitrogen Metabolism	NAD(H)	nadh_c + 2 no_c + 2 o2_c --> h_c + nad_c + 2 no3_c
184	NODOy	Nitrogen Metabolism	NADP(H)	nadph_c + 2 no_c + 2 o2_c --> h_c + nadp_c + 2 no3_c
185	DURADx	Nucleotide Salvage Pathway	NAD(H)	56dura_c + nad_c <=> h_c + nadh_c + ura_c
186	HXAND	Nucleotide Salvage Pathway	NAD(H)	h2o_c + hxan_c + nad_c --> h_c + nadh_c + xan_c
187	MSAR	Nucleotide Salvage Pathway	NADP(H)	h_c + msa_c + nadph_c --> 3hpp_c + nadp_c
188	POAACR	Nucleotide Salvage Pathway	NAD(H)	nadh_c + poaac_c --> 3amac_c + h2o_c + nad_c
189	PYROX	Nucleotide Salvage Pathway	NAD(H)	h_c + nadh_c + o2_c + ura_c --> nad_c + uracp_c
190	XAND	Nucleotide Salvage Pathway	NAD(H)	h2o_c + nad_c + xan_c --> h_c + nadh_c + urate_c
191	NADH10	Oxidative Phosphorylation	NAD(H)	h_c + mqn8_c + nadh_c --> mql8_c + nad_c
192	NADH16pp	Oxidative Phosphorylation	NAD(H)	4 h_c + nadh_c + q8_c --> 3 h_p + nad_c + q8h2_c
193	NADH17pp	Oxidative Phosphorylation	NAD(H)	4 h_c + mqn8_c + nadh_c --> 3 h_p + mql8_c + nad_c
194	NADH18pp	Oxidative Phosphorylation	NAD(H)	2dmmq8_c + 4 h_c + nadh_c --> 2dmmql8_c + 3 h_p + nad_c
195	NADH5	Oxidative Phosphorylation	NAD(H)	h_c + nadh_c + q8_c --> nad_c + q8h2_c
196	NADH9	Oxidative Phosphorylation	NAD(H)	2dmmq8_c + h_c + nadh_c --> 2dmmql8_c + nad_c
197	NADPHQR2	Oxidative Phosphorylation	NADP(H)	h_c + nadph_c + q8_c --> nadp_c + q8h2_c
198	NADPHQR3	Oxidative Phosphorylation	NADP(H)	h_c + mqn8_c + nadph_c --> mql8_c + nadp_c
199	NADPHQR4	Oxidative Phosphorylation	NADP(H)	2dmmq8_c + h_c + nadph_c --> 2dmmql8_c + nadp_c
200	NADTRHD	Oxidative Phosphorylation	NAD(H) + NADP(H)	nad_c + nadph_c --> nadh_c + nadp_c
201	NTRIR2x	Oxidative Phosphorylation	NAD(H)	5 h_c + 3 nadh_c + no2_c --> 2 h2o_c + 3 nad_c + nh4_c
202	THD2pp	Oxidative Phosphorylation	NAD(H) + NADP(H)	2 h_p + nadh_c + nadp_c --> 2 h_c + nad_c + nadph_c
203	G6PDH2r	Pentose Phosphate Pathway	NADP(H)	g6p_c + nadp_c <=> 6pgl_c + h_c + nadph_c
204	GND	Pentose Phosphate Pathway	NADP(H)	6pgc_c + nadp_c --> co2_c + nadph_c + ru5p__D_c
205	GMPR	Purine and Pyrimidine Biosynthesis	NADP(H)	gmp_c + 2 h_c + nadph_c --> imp_c + nadp_c + nh4_c
206	IMPD	Purine and Pyrimidine Biosynthesis	NAD(H)	h2o_c + imp_c + nad_c --> h_c + nadh_c + xmp_c
207	ACALD	Pyruvate Metabolism	NAD(H)	acald_c + coa_c + nad_c <=> accoa_c + h_c + nadh_c
208	ALCD2x	Pyruvate Metabolism	NAD(H)	etoh_c + nad_c <=> acald_c + h_c + nadh_c
209	LDH_D	Pyruvate Metabolism	NAD(H)	lac__D_c + nad_c <=> h_c + nadh_c + pyr_c
210	APPLDHr	Threonine and Lysine Metabolism	NAD(H)	aact_c + h_c + nadh_c <=> appl_c + nad_c
211	ASAD	Threonine and Lysine Metabolism	NADP(H)	aspsa_c + nadp_c + pi_c <=> 4pasp_c + h_c + nadph_c
212	ATHRDHr	Threonine and Lysine Metabolism	NADP(H)	athr__L_c + nadp_c <=> 2aobut_c + h_c + nadph_c
213	DHDPRy	Threonine and Lysine Metabolism	NADP(H)	23dhdp_c + h_c + nadph_c --> nadp_c + thdp_c
214	HSDy	Threonine and Lysine Metabolism	NADP(H)	hom__L_c + nadp_c <=> aspsa_c + h_c + nadph_c
215	PPND	Tyrosine, Tryptophan, and Phenylalanine Metabolism	NAD(H)	nad_c + pphn_c --> 34hpp_c + co2_c + nadh_c
216	QUINDH	Tyrosine, Tryptophan, and Phenylalanine Metabolism	NAD(H)	nad_c + quin_c <=> 3dhq_c + 2 h_c + nadh_c
217	SHK3Dr	Tyrosine, Tryptophan, and Phenylalanine Metabolism	NADP(H)	3dhsk_c + h_c + nadph_c <=> nadp_c + skm_c
218	BETALDHx	Unassigned	NAD(H)	betald_c + h2o_c + nad_c --> glyb_c + 2 h_c + nadh_c
219	BETALDHy	Unassigned	NADP(H)	betald_c + h2o_c + nadp_c --> glyb_c + 2 h_c + nadph_c
220	CHOLD	Unassigned	NAD(H)	chol_c + nad_c --> betald_c + h_c + nadh_c
221	IPMD	Valine, Leucine, and Isoleucine Metabolism	NAD(H)	3c2hmp_c + nad_c --> 3c4mop_c + h_c + nadh_c
222	KARA1	Valine, Leucine, and Isoleucine Metabolism	NADP(H)	23dhmb_c + nadp_c <=> alac__S_c + h_c + nadph_c
223	KARA2	Valine, Leucine, and Isoleucine Metabolism	NADP(H)	2ahbut_c + h_c + nadph_c <=> 23dhmp_c + nadp_c
